# Complete genome sequence and metabolic features of *Vreelandella zhaodongensis* BS253: A new isolate from hypersaline lakes from Brazilian Pantanal

**DOI:** 10.64898/2026.01.30.702823

**Authors:** William Lautert-Dutra, Amanda Pasinato Napp, Eduardo Alexandre Back Sivinski, Charley Christian Staats, Francine Melise dos Santos, Clarissa Lovato Melo

**Author notes:** **Corresponding author’s email address** Address correspondence to: Francine Melise dos Santos,; Clarissa Lovato Melo,.

## Abstract

The urgent need for sustainable solutions to mitigate climate change has intensified research into carbon capture, utilization, and storage (CCUS) strategies. Biological approaches, particularly involving extremophilic microorganisms, offer promising alternatives to conventional methods due to their adaptability and potential for bioproduct synthesis. In this study, we report the complete genome sequencing and functional characterization of isolate BS253, derived from a hypersaline alkaline lake in Brazil’s Pantanal region. Using a hybrid sequencing strategy combining Oxford Nanopore long reads and Illumina short reads, we assembled a circular chromosome of 3.76 Mb and identified two plasmids. Phylogenetic and comparative genomic analyses identified the isolate as *Vreelandella zhaodongensis*. Digital DNA-DNA hybridization (dDDH % = 71.4%) and ANI (96,83%) values supported the designation of BS253 as a distinct subspecies of *V. zhaodongensis*. The genome reveals genes associated with salt and alkali tolerance, hydrocarbon and plastic degradation, and the biosynthesis of secondary metabolites. Phenotypically, BS253 is a moderately halophilic, facultatively anaerobic, Gram-negative rod exhibiting biosurfactant activity, with an emulsification index of 51.7% under defined culture conditions. These findings highlight BS253 as a metabolically versatile extremophile with potential applications in different types of industries and biotechnological CCUS systems.

**Importance:** Microorganisms adapted to extreme environments represent an untapped source of biotechnologically valuable traits. *Vreelandella zhaodongensis* BS253, isolated from a hypersaline alkaline lake in the Brazilian Pantanal, expands the known diversity of extremophiles and offers metabolic features with relevance to sustainable bioprocesses. Its complete genome reveals genes involved in salt and alkali tolerance, plastic and hydrocarbon degradation, and the biosynthesis of biosurfactant-like compounds, positioning this strain as a promising chassis for applications in emerging carbon capture, utilization, and storage (CCUS) strategies. The ability of BS253 to produce bioemulsifying molecules under defined nutritional conditions, combined with pathways for degrading recalcitrant pollutants, reinforces its potential for environmentally friendly industrial processes. By characterizing BS253 at the genomic and physiological levels, this work provides foundational information for future exploitation of extremophiles in biotechnological innovations aimed at reducing carbon emissions and supporting circular bioeconomy initiatives.
