## Supplemental table 1 for "Complete genome sequence and metabolic features of *Vreelandella zhaodongensis* BS253: A new isolate from hypersaline lakes from Brazilian Pantanal"

### Sheet: Sheet1
			Table S1 - Vreelandella genome references
Organism Scientific Name	Organism Common Name	Organism Qualifier	Taxonomy id	Assembly Name	Assembly Accession	Source	Annotation	Level	Contig N50	Size	Submission Date	Gene Count	BioProject	BioSample
Vreelandella boliviensis LC1		strain: LC1	1072583	KUC0.1	GCF_000236035.1	RefSeq	GCF_000236035.1-RS_2024_08_25	Scaffold	88898	4208238	2011-11-22	3860	PRJNA71239	SAMN02471366
Vreelandella jeotgali Hwa		strain: Hwa	1238190	Hwa	GCF_000334215.1	RefSeq	GCF_000334215.1-RS_2024_08_25	Contig	236076	2847098	2013-01-29	2628	PRJNA175943	SAMN02470210
Vreelandella zhanjiangensis DSM 21076		strain: DSM 21076	574966	ASM37766v1	GCF_000377665.1	RefSeq	GCF_000377665.1-RS_2024_09_08	Scaffold	383086	4058777	2013-04-23	3720	PRJNA178047	SAMN02441684
Vreelandella nigrificans		strain: MBT G8648	2042704	ASM237431v1	GCF_002374315.1	RefSeq	GCF_002374315.1-RS_2024_04_08	Scaffold	184686	4929385	2017-09-26	4507	PRJNA408277	SAMN07682383
Vreelandella songnenensis		strain: CGMCC 1.12152	1176243	ASM300292v1	GCF_003002925.1	RefSeq	GCF_003002925.1-RS_2024_04_07	Contig	302546	3686518	2018-03-15	3392	PRJNA370081	SAMN06296467
Vreelandella sulfidaeris		strain: SST4	115553	ASM329879v1	GCF_003298795.1	RefSeq	GCF_003298795.1-RS_2024_03_28	Contig	242485	4254519	2018-07-09	4034	PRJNA478301	SAMN09509732
Vreelandella rituensis		strain: TQ8S	2282306	ASM333666v1	GCF_003336665.1	RefSeq	GCF_003336665.1-RS_2024_04_07	Scaffold	57322	4474525	2018-07-24	4320	PRJNA481621	SAMN09685115
Vreelandella andesensis		strain: DSM 19434	447567	ASM398979v1	GCF_003989795.1	RefSeq	GCF_003989795.1-RS_2024_04_07	Scaffold	208208	3907727	2019-01-01	3561	PRJNA511800	SAMN10644076
Vreelandella populi		strain: MC	2498858	ASM398982v1	GCF_003989825.1	RefSeq	GCF_003989825.1-RS_2024_04_07	Contig	373995	3803855	2019-01-01	3561	PRJNA511800	SAMN10644074
Vreelandella nanhaiensis		strain: JCM 18142	1258546	ASM399018v1	GCF_003990185.1	RefSeq	GCF_003990185.1-RS_2024_04_07	Scaffold	293009	4029604	2019-01-01	3811	PRJNA511800	SAMN10644075
Vreelandella aquamarina		strain: NBRC 15608	77097	ASM654012v1	GCF_006540125.1	RefSeq	GCF_006540125.1-RS_2024_12_22	Contig	44820	3622065	2019-06-12	3588	PRJDB6067	SAMD00097590
Vreelandella zhuhanensis		strain: ZH2S	2684210	ASM979335v1	GCF_009793355.1	RefSeq	GCF_009793355.1-RS_2024_08_25	Scaffold	349321	3248142	2019-12-23	3062	PRJNA594814	SAMN13531224
Vreelandella piezotolerans		strain: NBT06E8	2609667	ASM1242770v1	GCF_012427705.1	RefSeq	GCF_012427705.1-RS_2024_04_07	Complete Genome	3945801	3945801	2020-04-16	3655	PRJNA603894	SAMN13944081
Vreelandella azerica		strain: TBZ9	2732867	ASM1311222v1	GCF_013112225.1	RefSeq	GCF_013112225.1-RS_2024_04_07	Contig	469004	3422918	2020-05-16	3455	PRJNA630354	SAMN14832834
Vreelandella maris		strain: QX-1	2729617	ASM1337108v1	GCF_013371085.1	RefSeq	GCF_013371085.1-RS_2024_04_07	Contig	179332	4522183	2020-06-23	4334	PRJNA638723	SAMN15206910
Vreelandella salicampi		strain: BH103	1449798	ASM1341510v1	GCF_013415105.1	RefSeq	GCF_013415105.1-RS_2024_04_04	Contig	188242	3864100	2020-07-14	3601	PRJNA644786	SAMN15473303
Vreelandella zhaodongensis		strain: NEAU-ST10-25	1176240	ASM1341511v1	GCF_013415115.1	RefSeq	GCF_013415115.1-RS_2024_08_25	Contig	352306	3724647	2020-07-14	3359	PRJNA644783	SAMN15473294
Vreelandella glaciei		strain: DD39	186761	ASM1341512v1	GCF_013415125.1	RefSeq	GCF_013415125.1-RS_2024_04_07	Contig	122134	4958290	2020-07-14	4688	PRJNA644785	SAMN15473298
Vreelandella sedimenti		strain: QX-2	2729618	ASM1341632v1	GCF_013416325.1	RefSeq	GCF_013416325.1-RS_2024_08_25	Contig	232934	5057830	2020-07-15	4750	PRJNA645005	SAMN15487598
Vreelandella lutescens		strain: CGMCC 1.15122	1602943	ASM1464081v1	GCF_014640815.1	RefSeq	GCF_014640815.1-RS_2024_04_07	Contig	683546	3704792	2020-09-12	3419	PRJDB10509	SAMD00245020
Vreelandella hamiltonii		strain: KCTC 22154	502829	ASM1465177v1	GCF_014651775.1	RefSeq	GCF_014651775.1-RS_2024_04_07	Scaffold	133892	3932903	2020-09-12	3683	PRJDB10508	SAMD00245582
Vreelandella titanicae		strain: SOB56	664683	ASM1469709v1	GCF_014697095.1	RefSeq	GCF_014697095.1-RS_2024_04_07	Complete Genome	5279693	5279693	2020-09-22	4881	PRJNA644742	SAMN15472119
Vreelandella venusta		strain: PBH	44935	ASM1568949v1	GCF_015689495.1	RefSeq	GCF_015689495.1-RS_2024_04_07	Complete Genome	4437754	4437754	2020-11-25	4088	PRJNA673668	SAMN16619771
Vreelandella profundi		strain: MT13	2852117	ASM1972272v1	GCF_019722725.1	RefSeq	GCF_019722725.1-RS_2024_04_07	Complete Genome	3643760	3643760	2021-08-23	3352	PRJNA742524	SAMN19966097
Vreelandella utahensis		strain: DSM 3051	86177	ASM1990342v1	GCF_019903425.1	RefSeq	GCF_019903425.1-RS_2024_04_07	Scaffold	386632	3525189	2021-09-08	3340	PRJNA649664	SAMN15676581
Vreelandella janggokensis		strain: DSM 18043	370767	ASM3145161v1	GCF_031451615.1	RefSeq	GCF_031451615.1-RS_2024_04_07	Contig	613454	3866096	2023-09-13	3654	PRJNA955149	SAMN34164676
Vreelandella gomseomensis		strain: DSM 18042	370766	ASM3145164v1	GCF_031451645.1	RefSeq	GCF_031451645.1-RS_2024_04_07	Contig	290221	3726295	2023-09-13	3466	PRJNA955146	SAMN34164626
Vreelandella vilamensis		strain: DSM 21020	531309	ASM3145175v1	GCF_031451755.1	RefSeq	GCF_031451755.1-RS_2024_04_07	Contig	107358	3472275	2023-09-13	3242	PRJNA955160	SAMN34164767
Vreelandella alkaliphila		strain: ATCC BAA-953	272774	ASM3384276v1	GCF_033842765.1	RefSeq	GCF_033842765.1-RS_2024_04_08	Contig	4069179	4155589	2023-11-20	3811	PRJNA1037563	SAMN38186265
Vreelandella neptunia		strain: ATCC BAA-805	115551	ASM3447961v1	GCF_034479615.1	RefSeq	GCF_034479615.1-RS_2024_04_07	Complete Genome	4952479	4952479	2023-12-19	4581	PRJNA1037563	SAMN38186263
Vreelandella malpeensis		strain: CCM 8737	1172368	ASM4265124v1	GCF_042651245.1	RefSeq	GCF_042651245.1-RS_2024_10_06	Scaffold	784122	3605078	2024-10-05	3379	PRJNA595761	SAMN43281947
Vreelandella stevensii		strain: BS235	502821	BIOSURF_235_rtg_scaffold	GCF_043585715.1	RefSeq	GCF_043585715.1-RS_2024_10_23	Chromosome	312925	3813425	2024-10-24	3570	PRJNA1131744	SAMN42317957
Vreelandella lionensis		strain: NPDC077409	1144478	ASM4454351v1	GCF_044543515.1	RefSeq	GCF_044543515.1-RS_2024_11_06	Scaffold	124742	3851268	2024-11-05	3654	PRJNA1106891	SAMN43996805
Vreelandella arcis		strain: CGMCC 1.6494	416873	IMG-taxon 2617270787 annotated assembly	GCF_900103865.1	RefSeq	GCF_900103865.1-RS_2024_04_07	Scaffold	266126	4142129	2016-10-21	3900	PRJEB16235	SAMN04487951
Vreelandella subterranea		strain: CGMCC 1.6495	416874	IMG-taxon 2617270764 annotated assembly	GCF_900111305.1	RefSeq	GCF_900111305.1-RS_2024_04_07	Scaffold	240931	3734199	2016-10-31	3586	PRJEB16970	SAMN04487958
Vreelandella subglaciescola		strain: ACAM 12	29571	IMG-taxon 2698536942 annotated assembly	GCF_900142895.1	RefSeq	GCF_900142895.1-RS_2024_04_07	Chromosome	3110097	3110197	2016-12-02	2924	PRJEB18399	SAMN05878437
Vreelandella massiliensis		strain: Marseille-P2426T	1816686	PRJEB18749	GCF_900155385.1	RefSeq	GCF_900155385.1-RS_2024_04_08	Scaffold	638041	3435644	2017-01-05	3258	PRJEB18749	SAMEA37051918
