## Supplemental table 2 for "Complete genome sequence and metabolic features of *Vreelandella zhaodongensis* BS253: A new isolate from hypersaline lakes from Brazilian Pantanal"

### Sheet: Sheet1
Table S2 - The Comprehensive Antibiotic Resistance Database in BS253
ARO Term	AMR Gene Family	Drug Class	Resistance Mechanism	% Identity of Matching Region	% Length of Reference Sequence
qacG	small multidrug resistance (SMR) antibiotic efflux pump	disinfecting agents and antiseptics	antibiotic efflux	47.62	101.87
vanH gene in vanO cluster	vanH, glycopeptide resistance gene cluster	glycopeptide antibiotic	antibiotic target alteration	39.72	94.86
rsmA	resistance-nodulation-cell division (RND) antibiotic efflux pump	fluoroquinolone antibiotic, diaminopyrimidine antibiotic, phenicol antibiotic	antibiotic efflux	86.21	101.64
