## Supplemental table 3 for "Complete genome sequence and metabolic features of *Vreelandella zhaodongensis* BS253: A new isolate from hypersaline lakes from Brazilian Pantanal"

### Sheet: Sheet1
Table S3 - toxin–antitoxin system
TA_ID	Type	Locus_tag	Coordinates	Strand	Length	Protein_ID	Product	TA_type	Domain	Blast_hit	Ha_value	E_value(BLAST/HMMER)
1	Antitoxin	pgaptmp_000129	188573-188869	-	98	extdb:pgaptmp_000129	addiction module antidote protein	2	TIGR02684(dnstrm_HI1420)	AT10097(PumB)	0.697	1.21e-51/2e-35
1	Toxin	pgaptmp_000130	188872-189165	-	97	extdb:pgaptmp_000130	type II toxin-antitoxin system RelE/ParE family toxin	2	COG3657(COG3657)	T10097(PumA)	0.735	1.33e-53/3.6e-41
2	Toxin	pgaptmp_000153	214117-214275	+	52	Protein_152	BrnT family toxin	2	COG2929(BrnT)	T6086(shpA)	0.434	2.74e-07/2.1e-11
2	Antitoxin	pgaptmp_000154	214268-214477	+	69	extdb:pgaptmp_000154	BrnA antitoxin family protein	2	BrnA_antitoxin(BrnA)	AT10188(brnA)	0.314	3.43e-07/3e-06
3	Antitoxin	pgaptmp_000164	225591-225833	+	80	extdb:pgaptmp_000164	type II toxin-antitoxin system Phd/YefM family antitoxin	2	pfam02604(YefM)	AT6122(yefM)	0.333	2.05e-15/0.00078
3	Toxin	pgaptmp_000165	225830-226093	+	87	extdb:pgaptmp_000165	Txe/YoeB family addiction module toxin	2	TIGR02116(Txe)	T10043(yoeB)	0.386	7.65e-17/0.0018
4	Antitoxin	pgaptmp_000535	606974-607867	+	297	extdb:pgaptmp_000535	LysR family transcriptional regulator	2	pfam00126(HTH_1)	-(-)	-	-/3.5e-31
4	Toxin	pgaptmp_000536	607997-608878	+	293	extdb:pgaptmp_000536	acetyltransferase	2	PRK14014(PRK14014)	-(-)	-	-/0.00032
5	Antitoxin	pgaptmp_000693	784492-784764	+	90	extdb:pgaptmp_000693	type II toxin-antitoxin system Phd/YefM family antitoxin	2	pfam12910(RelB)	AT130(relB)	0.374	2.79e-16/4.2e-06
5	Toxin	pgaptmp_000694	784793-785017	+	74	extdb:pgaptmp_000694	Txe/YoeB family addiction module toxin	2	pfam06769(YoeB)	T6115(Txe)	0.413	3.74e-19/6.7e-18
6	Antitoxin	pgaptmp_000980	1110860-1111276	-	138	extdb:pgaptmp_000980	DUF6088 family protein	2	DUF6088(DUF6088)	AT6033(sanaA)	0.317	3.4099999999999995e-23/1.8e-05
6	Toxin	pgaptmp_000981	1111345-1112037	-	230	extdb:pgaptmp_000981	zeta toxin family protein	2	pfam06414(zeta)	-(-)	-	-/4.1e-09
7	Antitoxin	pgaptmp_001178	1343180-1343488	-	102	extdb:pgaptmp_001178	HigA family addiction module antitoxin	2	TIGR02607(HigA)	AT10161(higA)	0.388	3.6499999999999998e-25/0.0049
7	Toxin	pgaptmp_001179	1343512-1343805	-	97	extdb:pgaptmp_001179	type II toxin-antitoxin system RelE/ParE family toxin	2	COG3549(HigB)	T10161(higB)	0.52	3.2200000000000004e-32/1.8e-27
8	Toxin	pgaptmp_001297	1462590-1462916	+	108	extdb:pgaptmp_001297	type II toxin-antitoxin system RelE/ParE family toxin	2	RelE(RelE)	T6088(higB)	0.404	1.7700000000000002e-26/0.0013
8	Antitoxin	pgaptmp_001298	1462913-1463197	+	94	extdb:pgaptmp_001298	NadS family protein	2	PRK10072(HTH)	AT303(higA)	0.326	3.49e-15/0.00061
9	Toxin	pgaptmp_001596	1823571-1823990	-	139	extdb:pgaptmp_001596	type II toxin-antitoxin system VapC family toxin	2	cd09881(VapC)	T10138(vapC)	0.664	1.3699999999999999e-67/7.6e-17
9	Antitoxin	pgaptmp_001597	1823987-1824241	-	84	extdb:pgaptmp_001597	plasmid stabilization protein	2	COG4691(StbC)	AT10138(vapB)	0.529	3.28e-29/1.5e-20
10	Antitoxin	pgaptmp_001601	1826992-1827240	+	82	extdb:pgaptmp_001601	type II toxin-antitoxin system Phd/YefM family antitoxin	2	PRK09778(YafN)	AT6132(relB)	0.578	8.890000000000001e-35/7.5e-07
10	Toxin	pgaptmp_001602	1827230-1827520	+	96	extdb:pgaptmp_001602	type II toxin-antitoxin system RelE/ParE family toxin	2	pfam05016(ParE)	T173(relE)	0.608	2.09e-41/3.6e-14
11	Toxin	pgaptmp_001606	1830913-1831188	-	91	extdb:pgaptmp_001606	type II toxin-antitoxin system RelE/ParE family toxin	2	TIGR02385(RelE)	T10139(relE)	0.522	1.33e-32/0.00089
11	Antitoxin	pgaptmp_001607	1831175-1831366	-	63	extdb:pgaptmp_001607	stability determinant	2	-(-)	AT10143(relB)	0.578	3.65e-23/-
12	Antitoxin	pgaptmp_001989	2262944-2263393	+	149	extdb:pgaptmp_001989	antitoxin Xre/MbcA/ParS toxin-binding domain-containing protein	2	TIGR02293(TIGR02293)	AT3484(-)	0.373	7.46e-27/5.2e-26
12	Toxin	pgaptmp_001990	2263390-2263854	+	154	extdb:pgaptmp_001990	RES family NAD+ phosphorylase	2	COG5654(RES)	T3484(-)	0.4	3.0300000000000004e-43/0.00098
13	Antitoxin	pgaptmp_002402	2685971-2686390	-	139	extdb:pgaptmp_002402	type II toxin-antitoxin system HicB family antitoxin	2	HicB_lk_antitox(HicB)	AT3593(hicB)	0.471	3.63e-47/1.9e-18
13	Toxin	pgaptmp_002403	2686433-2686651	-	72	extdb:pgaptmp_002403	type II toxin-antitoxin system HicA family toxin	2	COG1724(HicA)	T6107(hicA)	0.589	2.47e-28/2e-22
14	Toxin	pgaptmp_002447	2728855-2729121	+	88	extdb:pgaptmp_002447	type II toxin-antitoxin system RelE/ParE family toxin	2	COG2026(RelE)	-(-)	-	-/2.4e-16
14	Antitoxin	pgaptmp_002448	2729105-2729449	+	114	extdb:pgaptmp_002448	helix-turn-helix domain-containing protein	2	pfam13443(HTH_26)	AT10123(relB)	0.209	1.07e-08/0.00052
15	Antitoxin	pgaptmp_002674	2979688-2980296	-	202	extdb:pgaptmp_002674	nucleoid occlusion factor SlmA	2	pfam00440(TetR_N)	-(-)	-	-/1.4e-07
15	Toxin	pgaptmp_002675	2980318-2981217	-	299	extdb:pgaptmp_002675	acetylglutamate kinase	2	COG1246(ArgA)	-(-)	-	-/1.5999999999999998e-25
16	Toxin	pgaptmp_002832	3140409-3140699	-	96	extdb:pgaptmp_002832	type II toxin-antitoxin system RelE/ParE family toxin	2	ParE-like_toxin(ParE)	T10111(yafQ)	0.32	6.13e-05/7.6e-05
16	Antitoxin	pgaptmp_002833	3140692-3140913	-	73	extdb:pgaptmp_002833	hypothetical protein	2	ParD_like(ParD)	-(-)	-	-/0.0029
17	Toxin	pgaptmp_002834	3141213-3141491	+	92	extdb:pgaptmp_002834	type II toxin-antitoxin system RelE/ParE family toxin	2	pfam05015(HigB)	T6146(higB)	0.452	2.08e-28/6.1e-21
17	Antitoxin	pgaptmp_002835	3141491-3141784	+	97	extdb:pgaptmp_002835	HigA family addiction module antitoxin	2	TIGR02607(HigA)	AT6146(higA)	0.357	2.41e-22/0.0024
18	Toxin	pgaptmp_002837	3142878-3143132	-	84	extdb:pgaptmp_002837	Txe/YoeB family addiction module toxin	2	pfam06769(YoeB)	T4918(relE)	0.682	7.5e-44/0.0016
18	Antitoxin	pgaptmp_002838	3143129-3143380	-	83	extdb:pgaptmp_002838	type II toxin-antitoxin system Phd/YefM family antitoxin	2	PRK11409(YefM)	AT4918(relB)	0.571	5.29e-32/0.00014
19	Toxin	pgaptmp_003059	3392041-3392322	+	93	extdb:pgaptmp_003059	type II toxin-antitoxin system RelE/ParE family toxin	2	COG3549(HigB)	T6083(graT)	0.468	1.87e-30/2.4e-27
19	Antitoxin	pgaptmp_003060	3392336-3392566	+	76	extdb:pgaptmp_003060	HigA family addiction module antitoxin	2	TIGR02607(HigA)	AT10032(higA)	0.39	1.02e-18/0.00046
20	Toxin	pgaptmp_003069	3398095-3398427	+	110	extdb:pgaptmp_003069	transcriptional regulator	2	RelE(RelE)	T6088(higB)	0.324	2.77e-24/4.6e-05
20	Antitoxin	pgaptmp_003070	3398420-3398719	+	99	extdb:pgaptmp_003070	helix-turn-helix domain-containing protein	2	PRK10072(HTH)	AT174(higA)	0.24	4.89e-15/0.00076
21	Antitoxin	pgaptmp_003070	3398420-3398719	+	99	extdb:pgaptmp_003070	helix-turn-helix domain-containing protein	2	PRK10072(HTH)	AT174(higA)	0.24	4.89e-15/0.00076
21	Toxin	pgaptmp_003071	3398787-3399068	+	93	extdb:pgaptmp_003071	type II toxin-antitoxin system RelE/ParE family toxin	2	COG3549(HigB)	T6083(graT)	0.468	2.9400000000000003e-31/1.8e-27
22	Toxin	pgaptmp_003071	3398787-3399068	+	93	extdb:pgaptmp_003071	type II toxin-antitoxin system RelE/ParE family toxin	2	COG3549(HigB)	T6083(graT)	0.468	2.9400000000000003e-31/1.8e-27
22	Antitoxin	pgaptmp_003072	3399082-3399396	+	104	extdb:pgaptmp_003072	HigA family addiction module antitoxin	2	TIGR02607(HigA)	AT6083(graA)	0.39	3.18e-27/0.00039
23	Antitoxin	pgaptmp_003073	3399532-3399801	+	89	extdb:pgaptmp_003073	type II toxin-antitoxin system Phd/YefM family antitoxin	2	pfam02604(YefM)	AT1043(yefM)	0.244	0.000563/3.1e-08
23	Toxin	pgaptmp_003074	3399802-3400101	+	99	extdb:pgaptmp_003074	type II toxin-antitoxin system RelE/ParE family toxin	2	TIGR02385(RelE)	T178(relE)	0.3	4.17e-08/0.0029
